# Universal protection of allogeneic cell therapies from natural killer cells via CD300a agonism

**DOI:** 10.1101/2024.05.05.592600

**Authors:** Shu-Qi Zhang, Faith Thomas, Justin Fang, Kathryn Austgen, Chad Cowan, G. Grant Welstead

## Abstract

Immunogenicity limits the persistence of off-the-shelf, allogeneic cell therapies and transplants. While ablation of human leukocyte antigen (HLA) removes most T cell and humoral alloreactivity, no solution has enabled universal protection against the resulting natural killer (NK) cell response. Here, we engineered Trans Antigen Signaling Receptors (TASR) as a new class of NK inhibitory ligands and discovered CD300a, a previously inaccessible receptor, as a functional target. CD300a TASR outperformed leading alternative strategies in focused screens, including CD47 and HLA-E, and was solely capable of universally protecting allogeneic T cells against a large human cohort (45/45 donors), spanning diverse demographics and NK cell phenotypes. A model allogeneic T cell therapy co-expressing an anti-CD19 Chimeric Antigen Receptor (CAR) and CD300a TASR, produced using multiplexed non-viral integration, exhibited enhanced B cell killing potency under allogeneic immune pressure. CD300 TASR represents a universal solution to NK alloreactivity, broadening the population that could be effectively treated by next-generation allogeneic cell therapies.

**Category:** Immunobiology and Immunotherapy

**Key Points:**

- An engineered CD300a agonist ligand (CD300a TASR) universally protects HLA-deficient allogeneic T cells from NK-mediated rejection.
- CD300a TASR is more protective in CMV seropositive hosts than HLA-E ligand and enhances CAR-T efficacy under allogeneic immune pressure.
