## Supplementary Tables for "Universal protection of allogeneic cell therapies from natural killer cells via CD300a agonism"

### Sheet: Supplemental Table 1
PBMC Phenotyping Panel, Antibodies
Target	Fluor	Vendor	Clone	Catalog Number
CD57	FITC	Biolegend	HNK-1	359604
CD45	PerCP	Biolegend	HI30	304026
CD56	BV421	Biolegend	5.1H11	362552
CD4	BV510	Biolegend	OKT4	317444
CD14	BV605	Biolegend	M5E2	301834
CD20	BV605	Biolegend	2H7	302334
CD16	BV650	Biolegend	3G8	302042
CD3	BV711	Biolegend	OKT3	317328
CD8	BV785	Biolegend	RPA-T8	301046
NKG2C	PE	Biolegend	S19005E	375004
NKG2A	PE-Dazzle	Biolegend	S19004C	375122
Live/Dead	7-AAD	Biolegend		420404
KIR2DL2/3	PE-Cy7	Biolegend	DX27	312610
CD300a	APC	Abcam	MEM-260	ab243084
KIR2DL1	AF700	Novus Biologicals	143211	FAB1844N-100
KIR3DL1	APC-F750	Biolegend	DX9	312722
NK + Allo-T Challenge Assay, Antibodies
Target	Fluor	Vendor	Clone	Catalog Number
CD56	BV421	Biolegend	5.1H11	362552
CD3	BV510	Biolegend	OKT3	317332
HLA-I	BV605	Biolegend	W6/32	311432
Live/Dead	7-AAD	Biolegend		420404
CD34	PE	R&D Systems	Qbend10	FAB7227P
PBMC Challenge Assay, Antibodies
Target	Fluor	Vendor	Clone	Catalog Number
CD34	PE	R&D Systems	Qbend10	FAB7227P
HLA-I	BV605	Biolegend	W6/32	311432
CD56	BV650	Biolegend	5.1H11	362532
CD3	BV785	Biolegend	OKT3	317330
Live/Dead	7-AAD	Biolegend		420404
NK + Allo-T Competition Assay, Antibodies
Target	Fluor	Vendor	Clone	Catalog Number
CD34	BV421	BD Biosciences	Qbend10	568861
CD3	BV510	Biolegend	OKT3	317332
HLA-I	BV605	Biolegend	W6/32	311432
CD56	BV785	Biolegend	5.1H11	362550
Whitlow/218 Linker	PE	Cell Signaling Technology	E3U7Q	62405S
Live/Dead	7-AAD	Biolegend		420404
HLA-E	PE-Cy7	Biolegend	3D12	342608
G4S Linker	AF647	Cell Signaling Technology	E7O2V	69782S
CD47	APC-Cy7	Biolegend	CC2C6	323122
B Cell Lysis Assay
Target	Fluor	Vendor	Clone	Catalog Number
CD56	BV421	Biolegend	5.1H11	362552
CD3	BV510	Biolegend	OKT3	317332
CD19	PE	Biolegend	HIB19	302208
G4S Linker	AF647	Cell Signaling Technology	E7O2V	69782S
Live/Dead	7-AAD	Biolegend		420404
CD45	BV711	Biolegend	HI30	304050
CD45	BV785	Biolegend	HI30	304048
CD45	PE-Cy7	Biolegend	HI30	304016
CD45	APC-Cy7	Biolegend	HI30	304014
Cloaking Ligand Expression Profiling, Antibodies + Secondary Staining Reagents
Target	Fluor	Vendor	Clone	Catalog Number
IgG FC	PE	R&D Systems	97924	FAB110P-100
Streptavidin	PE	Biolegend		405204
HLA-G	PE	Invitrogen	MEM-G/9	MA1-19643
CD58	PE	Biolegend	TS2/9	330905
CD155	PE	Biolegend	SKII.4	337609
CD48	PE	Biolegend	BJ40	336707
CD54	PE	Biolegend	HCD54	322707
CD34	APC	R&D Systems	Qbend10	FAB7227A
CD34	BV421	BD Biosciences	Qbend10	568861
CD34	PE	R&D Systems	Qbend10	FAB7227P
CD47	PE	Biolegend	CC2C6	323108
CD47	BV421	Biolegend	CC2C6	323115
CD47	APC-Cy7	Biolegend	CC2C6	323122
SIRPa	PE	Biolegend	15-414	372103
mIgG2a Isotype Control	PE	Biolegend	MOPC-173	400214
CD24	PE	Biolegend	ML5	311105
CD107a	PE	Biolegend	H4A3	328607
HHLA2	AF647	R&D Systems	907812	FAB80841R-025
HLA-E	BV421	Biolegend	3D12	342611
HLA-E	PE-Cy7	Biolegend	3D12	342608
HLA-E	PE	Biolegend	3D12	342603
HLA-I	BV605	Biolegend	W6/32	311432
CD3	BV785	Biolegend	OKT3	317330
G4S Linker	AF647	Cell Signaling Technology	E7O2V	69782S
G4S Linker	PE	Cell Signaling Technology	E7O2V	38907S
Whitlow/218 Linker	PE	Cell Signaling Technology	E3U7Q	62405S
Cloaking Ligand Expression Profiling, Recombinant Protein Ligands
Recombinant Protein	Vendor	Catalog Number
CD300a-FC	R&D Systems	2640-LM-050
KIR2DL2-FC	R&D Systems	3015-KR-050
LILRB1-FC	R&D Systems	2017-T2-050
LAIR-1 FC	R&D Systems	9964-LR-050
NKG2A-FC	R&D Systems	10511-NK-050
NKG2A-Biotin	Acro Biosystems	NC4-H82E4-25ug
Siglec7-FC	R&D Systems	1138-SL-050
KIR3DL1-FC	R&D Systems	1225-KR-050
TIM3-FC	R&D Systems	2365-TM-050
TIM3-Biotin	Acro Biosystems	TM3-H82E7
TIGIT-FC	R&D Systems	9464-TG-050
SIRPa-Biotin	Acro Biosystems	SIA-H82A3

### Sheet: Supplemental Table 2
Name	Target Sequence
AAVS1_g1	CGGAAGAGAGTAGGTCGAAG
B2M_g1	ACTCACGCTGGATAGCCTCC
B2M_g2	GGCCACGGAGCGAGACATCT
TRAC_g1	TCAGGGTTCTGGATATCTGT
TRBC1_g1	GGAGAATGACGAGTGGACCC
CD58_g1	AGTACATTATAAGTCCTCGA
CD58_g2	GTCAATGCACAAGTTAGTGT
PVR_g1	GGCCGTCTTCCACCAAACGC
PVR_g2	CGGGAACGTGACGAACAGGC
CD48_g1	TCACTTGGTACATATGACCG
CD48_g2	ATGTACAGTGCGCCACTCTG
ICAM1_g1	TACACCTTCCGGTTGTTCCC
ICAM1_g2	CAACTCCTTTTTAGGCAACG

### Sheet: Supplemental Table 3
HDR Template Name	Integration Site	gRNA	HDR Template Sequence
AAVS1 EF1a-GFP-P2A-RQR8-BGH PolyA	AAVS1	AAVS1_g1	ACCAACGCCGACGGTATCAGCGCCCTGCACCAGGTCAGCGCCCCCCGCCCGGCGTCTCCCGGGGCCAGGTCCACCCTCTGCTGCGCCACCTGGGGCATCCTCCTTCCCCGTTGCCAGTCTCGATCCGCCCCGTCGTTCCTGGCCCTGGGCTTTGCCACCCTATGCTGACACCCCGTCCCAGTCCCCCTTACCATTCCCCTTCGACCACCCCACTTCCGAATTGGAGCCGCTTCAACTGGCCCTGGGCTTAGCCACTCTGTGCTGACCACTCTGCCCCAGGCCTCCTTACCATTCCCCTTACTAGTCTCGAGCGTGAGGCTCCGGTGCCCGTCAGTGGGCAGAGCGCACATCGCCCACAGTCCCCGAGAAGTTGGGGGGAGGGGTCGGCAATTGAACCGG…
AAVS1 EF1a-HLAE-P2A-RQR8-BGH PolyA	AAVS1	AAVS1_g1	ACCAACGCCGACGGTATCAGCGCCCTGCACCAGGTCAGCGCCCCCCGCCCGGCGTCTCCCGGGGCCAGGTCCACCCTCTGCTGCGCCACCTGGGGCATCCTCCTTCCCCGTTGCCAGTCTCGATCCGCCCCGTCGTTCCTGGCCCTGGGCTTTGCCACCCTATGCTGACACCCCGTCCCAGTCCCCCTTACCATTCCCCTTCGACCACCCCACTTCCGAATTGGAGCCGCTTCAACTGGCCCTGGGCTTAGCCACTCTGTGCTGACCACTCTGCCCCAGGCCTCCTTACCATTCCCCTTACTAGTCTCGAGCGTGAGGCTCCGGTGCCCGTCAGTGGGCAGAGCGCACATCGCCCACAGTCCCCGAGAAGTTGGGGGGAGGGGTCGGCAATTGAACCGG…
AAVS1 EF1a-CD300a TASR-P2A-RQR8-BGH PolyA	AAVS1	AAVS1_g1	ACCAACGCCGACGGTATCAGCGCCCTGCACCAGGTCAGCGCCCCCCGCCCGGCGTCTCCCGGGGCCAGGTCCACCCTCTGCTGCGCCACCTGGGGCATCCTCCTTCCCCGTTGCCAGTCTCGATCCGCCCCGTCGTTCCTGGCCCTGGGCTTTGCCACCCTATGCTGACACCCCGTCCCAGTCCCCCTTACCATTCCCCTTCGACCACCCCACTTCCGAATTGGAGCCGCTTCAACTGGCCCTGGGCTTAGCCACTCTGTGCTGACCACTCTGCCCCAGGCCTCCTTACCATTCCCCTTACTAGTCTCGAGCGTGAGGCTCCGGTGCCCGTCAGTGGGCAGAGCGCACATCGCCCACAGTCCCCGAGAAGTTGGGGGGAGGGGTCGGCAATTGAACCGG…
AAVS1 EF1a-CD47-P2A-RQR8-BGH PolyA	AAVS1	AAVS1_g1	ACCAACGCCGACGGTATCAGCGCCCTGCACCAGGTCAGCGCCCCCCGCCCGGCGTCTCCCGGGGCCAGGTCCACCCTCTGCTGCGCCACCTGGGGCATCCTCCTTCCCCGTTGCCAGTCTCGATCCGCCCCGTCGTTCCTGGCCCTGGGCTTTGCCACCCTATGCTGACACCCCGTCCCAGTCCCCCTTACCATTCCCCTTCGACCACCCCACTTCCGAATTGGAGCCGCTTCAACTGGCCCTGGGCTTAGCCACTCTGTGCTGACCACTCTGCCCCAGGCCTCCTTACCATTCCCCTTACTAGTCTCGAGCGTGAGGCTCCGGTGCCCGTCAGTGGGCAGAGCGCACATCGCCCACAGTCCCCGAGAAGTTGGGGGGAGGGGTCGGCAATTGAACCGG…
B2M RQR8-BGH PolyA	B2M (start codon)	B2M_g2	gcctccagcctgaagtcctagaatgagcgcccggtgtcccaagctggggcgcgcaccccagatcggagggcgccgatgtacagacagcaaactcacccagtctagtgcatgccttcttaaacatcacgagactctaagaaaaggaaactgaaaacgggaaagtccctctctctaacctggcactgcgtcgctggcttggagacaggtgacggtccctgcgggccttgtcctgattggctgggcacgcgtttaatataagtggaggcgtcgcgctggcgggcattccTGAAGCTGACAGCATTCGGGCCGAGATGGGCACAAGCCTGCTGTGTTGGATGGCCCTGTGTCTGCTGGGAGCCGATCATGCTGATGCCTGTCCTTACAGCAACCCCAGCCTGT…
B2M HLAE-BGH PolyA V2	B2M (start codon)	B2M_g2	gcctccagcctgaagtcctagaatgagcgcccggtgtcccaagctggggcgcgcaccccagatcggagggcgccgatgtacagacagcaaactcacccagtctagtgcatgccttcttaaacatcacgagactctaagaaaaggaaactgaaaacgggaaagtccctctctctaacctggcactgcgtcgctggcttggagacaggtgacggtccctgcgggccttgtcctgattggctgggcacgcgtttaatataagtggaggcgtcgcgctggcgggcattcctgaagctgacagcattcgggccgagATGAGCAGAAGCGTCGCTCTGGCCGTCCTGGCTCTGTTGAGCCTCAGCGGACTCGAAGCCGTGATGGCGCCGAGAACGCTAATACTAG…
B2M CD47-P2A-RQR8-BGH PolyA	B2M (start codon)	B2M_g2	gcctccagcctgaagtcctagaatgagcgcccggtgtcccaagctggggcgcgcaccccagatcggagggcgccgatgtacagacagcaaactcacccagtctagtgcatgccttcttaaacatcacgagactctaagaaaaggaaactgaaaacgggaaagtccctctctctaacctggcactgcgtcgctggcttggagacaggtgacggtccctgcgggccttgtcctgattggctgggcacgcgtttaatataagtggaggcgtcgcgctggcgggcattccTGAAGCTGACAGCATTCGGGCCGAGatgtggcctctcgtcgctgccctgctgctgggatccgcctgctgtggatccgcccagctcctgtttaataaaacaaagagcgtggagt…
B2M CD300a TASR-BGH PolyA	B2M (start codon)	B2M_g2	gcctccagcctgaagtcctagaatgagcgcccggtgtcccaagctggggcgcgcaccccagatcggagggcgccgatgtacagacagcaaactcacccagtctagtgcatgccttcttaaacatcacgagactctaagaaaaggaaactgaaaacgggaaagtccctctctctaacctggcactgcgtcgctggcttggagacaggtgacggtccctgcgggccttgtcctgattggctgggcacgcgtttaatataagtggaggcgtcgcgctggcgggcattccTGAAGCTGACAGCATTCGGGCCGAGATGGTGCTCTTGGTGACTTCCCTTTTGCTGTGCGAGCTGCCTCATCCTGCGTTCCTGCTGATTCCCGACATCCAGATGACCCAGAGCC…
B2M HLAE-BGH PolyA V1	B2M exon 1	B2M_g1	gcctccagcctgaagtcctagaatgagcgcccggtgtcccaagctggggcgcgcaccccagatcggagggcgccgatgtacagacagcaaactcacccagtctagtgcatgccttcttaaacatcacgagactctaagaaaaggaaactgaaaacgggaaagtccctctctctaacctggcactgcgtcgctggcttggagacaggtgacggtccctgcgggccttgtcctgattggctgggcacgcgtttaatataagtggaggcgtcgcgctggcgggcattcctgaagctgacagcattcgggccgagatgtctcgctccgtggccttagctgtgctcgcgctactctCTCTTTCTGGCCTGGAGGCTGTGATGGCGCCGAGAACGCTAATACTAG…
B2M SIRPa Engager-BGH PolyA	B2M (start codon)	B2M_g2	gcctccagcctgaagtcctagaatgagcgcccggtgtcccaagctggggcgcgcaccccagatcggagggcgccgatgtacagacagcaaactcacccagtctagtgcatgccttcttaaacatcacgagactctaagaaaaggaaactgaaaacgggaaagtccctctctctaacctggcactgcgtcgctggcttggagacaggtgacggtccctgcgggccttgtcctgattggctgggcacgcgtttaatataagtggaggcgtcgcgctggcgggcattccTGAAGCTGACAGCATTCGGGCCGAGATGGCCCTGCCCGTCACCGCGTTGCTGCTGCCCCTGGCCCTATTGCTCCACGCCGCTCGCCCTGAACAGAAGCTTATCTCCGAGGAGG…
TRAC T2A-CD19 CAR-BGH PolyA	TRAC Exon 1	TRAC_g1	CTCTGCCAGAGTTATATTGCTGGGGTTTTGAAGAAGATCCTATTAAATAAAAGAATAAGCAGTATTATTAAGTAGCCCTGCATTTCAGGTTTCCTTGAGTGGCAGGCCAGGCCTGGCCGTGAACGTTCACTGAAATCATGGCCTCTTGGCCAAGATTGATAGCTTGTGCCTGTCCCTGAGTCCCAGTCCATCACGAGCAGCTGGTTTCTAAGATGCTATTTCCCGTATAAAGCATGAGACCGTGACTTGCCAGCCCCACAGAGCCCCGCCCTTGTCCATCACTGGCATCTGGACTCCAGCCTGGGTTGGGGCAAAGAGGGAAATGAGATCATGTCCTAACCCTGATCCTCTTGTCCCACAGATGGAAGCGGAGAAGGTAGAGGTTCTCTCCTCACTTGT…
TRAC T2A-AHIII TCRb-P2A-cMyc AHIII TCRa	TRAC Exon 1	TRAC_g1	CTCTGCCAGAGTTATATTGCTGGGGTTTTGAAGAAGATCCTATTAAATAAAAGAATAAGCAGTATTATTAAGTAGCCCTGCATTTCAGGTTTCCTTGAGTGGCAGGCCAGGCCTGGCCGTGAACGTTCACTGAAATCATGGCCTCTTGGCCAAGATTGATAGCTTGTGCCTGTCCCTGAGTCCCAGTCCATCACGAGCAGCTGGTTTCTAAGATGCTATTTCCCGTATAAAGCATGAGACCGTGACTTGCCAGCCCCACAGAGCCCCGCCCTTGTCCATCACTGGCATCTGGACTCCAGCCTGGGTTGGGGCAAAGAGGGAAATGAGATCATGTCCTAACCCTGATCCTCTTGTCCCACAGATGGAAGCGGAGAAGGTAGAGGTTCTCTCCTCACTTGT…
TRAC T2A-MJ7DP19 TCRb-P2A-cMyc MJ7DP19 TCRa	TRAC Exon 1	TRAC_g1	CTCTGCCAGAGTTATATTGCTGGGGTTTTGAAGAAGATCCTATTAAATAAAAGAATAAGCAGTATTATTAAGTAGCCCTGCATTTCAGGTTTCCTTGAGTGGCAGGCCAGGCCTGGCCGTGAACGTTCACTGAAATCATGGCCTCTTGGCCAAGATTGATAGCTTGTGCCTGTCCCTGAGTCCCAGTCCATCACGAGCAGCTGGTTTCTAAGATGCTATTTCCCGTATAAAGCATGAGACCGTGACTTGCCAGCCCCACAGAGCCCCGCCCTTGTCCATCACTGGCATCTGGACTCCAGCCTGGGTTGGGGCAAAGAGGGAAATGAGATCATGTCCTAACCCTGATCCTCTTGTCCCACAGATGGAAGCGGAGAAGGTAGAGGTTCTCTCCTCACTTGT…

### Sheet: Supplemental Table 4
Template Name	Sequence
CD24	GCGAATTAATACGACTCACTATAGGGAGACTCTTCTGGTCCCCACAGACTCAGAGAGAACGCCACCATGGGCAGAGCAATGGTGGCCAGGCTCGGGCTGGGGCTGCTGCTGCTGGCACTGCTCCTACCCACGCAGATTTATTCCAGTGAAACAACAACTGGAACTTCAAGTAACTCCTCCCAGAGTACTTCCAACTCTGGGTTGGCCCCAAATCCAACTAATGCCACCACCAAGGCGGCTGGTGGTGCCCTGCAGTCAACAGCCAGTCTCTTCGTGGTCTCACTCTCTCTTCTGCATCTCTACTCTTGATAAAAA
CD47	GCGAATTAATACGACTCACTATAGGGAGACTCTTCTGGTCCCCACAGACTCAGAGAGAACGCCACCATGTGGCCTCTCGTCgctgccctgctgctgggatccgcctgctgtggatccgcccagctcctgtttaataaaacaaagagcgtggagtttaccttttgtaacgataccgtggtgatcccctgcttcgtcaccaacatggaagcccagaataccaccgaagtgtatgtcaagtggaagttcaaaggcagggacatttacaccttcgatggcgctctgaacaaaagcaccgtgcccacagatttcagctccgccaagatcgaagtgtcccagctgctgaagggcgatgctagcctgaaaatggacaaatccgacgccgtgagccacaccggcaac…
CD107a	AGAGAACCCACTGCTTACTGGCTTATCGAAATTAATACGACTCACTATAGGGAGACCCAAGCTGGCTAGCGTTTAAACTTAAGCTTGGTACCGAGCTCGGATCCGCCACCATGGCGGCCCCCGGCAGCGCCCGGCGACCCCTGCTGCTGCTACTGCTGTTGCTGCTGCTCGGCCTCATGCATTGTGCGTCAGCAGCAATGTTTATGGTGAAAAATGGCAACGGGACCGCGTGCATAATGGCCAACTTCTCTGCTGCCTTCTCAGTGAACTACGACACCAAGAGTGGCCCTAAGAACATGACCTTTGACCTGCCATCAGATGCCACAGTGGTGCTCAACCGCAGCTCCTGTGGAAAAGAGAACACTTCTGACCCCAGTCTCGTGATTGCTTTTGGAAGAG…
HHLA2	GCGAATTAATACGACTCACTATAGGGAGACTCTTCTGGTCCCCACAGACTCAGAGAGAACGCCACCATGAAGGCACAGACAGCACTGTCTTTCTTCCTCATTCTCATAACATCTCTGAGTGGATCTCAAGGCATATTCCCTTTGGCTTTCTTCATTTATGTTCCTATGAATGAACAAATCGTCATTGGAAGACTTGATGAAGATATAATTCTCCCTTCTTCATTTGAGAGGGGATCCGAAGTCGTAATACACTGGAAGTATCAAGATAGCTATAAGGTTCATAGTTACTACAAAGGCAGTGACCATTTGGAAAGCCAAGATCCCAGATATGCAAACAGGACATCCCTTTTCTATAATGAGATTCAAAATGGGAATGCGTCACTATTTTTCAGAAGAGTA…
HLA-E	GCGAATTAATACGACTCACTATAGGGAGACTCTTCTGGTCCCCACAGACTCAGAGAGAACGCCAccatgtctcgctccgtggccttagctgtgctcgcgctactctctctttctggcctggaggctgtgatggcgccgagaacgctaatactaggatgcggtgctagcggtggtggtggtagcggaggtggaggcagcatccagcgtactccaaagattcaggtttactcacgtcatccagcagagaatggaaagtcaaatttcctgaattgctatgtgtctgggtttcatccatccgacattgaagttgacttactgaagaatggagagagaattgaaaaagtggagcattcagacttgtctttcagcaaggactggtctttctatctcttgtactac…
HLA-G	GCGAATTAATACGACTCACTATAGGGAGACTCTTCTGGTCCCCACAGACTCAGAGAGAACGCCACCatgtccagatccgtggccctggctgtgctggctctgctgtccctgagcggcctcgaggccaaaggaccccccgctgctctgacactgggctgtggcgcttccggaggcggcggcagcggaggcggaggcagcattcagaggacccctaagatccaggtgtactccaggcatcctgccgagaacggcaaatccaatttcctcaattgctacgtgtccggcttccatccctccgacatcgaagtggacctcctcaagaacggagagagaatcgaaaaggtggagcactccgacctgtccttctccaaagactggtccttctacctgctgtattac…
CD300a TASR V1-T2A-GFP	GCGAATTAATACGACTCACTATAGGGAGACTCTTCTGGTCCCCACAGACTCAGAGAGAACGCCACCATGGTGCTCTTGGTGACTTCCCTTTTGCTGTGCGAGCTGCCTCATCCTGCGTTCCTGCTGATTCCCGACATCCAGATGACCCAGAGCCCGTCCTCTCTGTCCGCCTCCGTGGGGGACAGGGTCACCATCACCTGCCGTGCCTCACAGGATATCTCGAACTACCTCAATTGGTACCAGCAGAAGCCCGGCAAAGCCCCCAAGCTGCTCATCTATTACACCTCCCGCCTTCACTCTGGTGTGCCCTCTCGCTTCTCGGGTAGTGGCTCCGGAACAGACTACACTCTGACCATTAGCAACCTGCAGCCAGAGGACTTTGCAACTTACTTCTGTCAA…
CD300a TASR V1.5 (no hinge, CD8tm)-T2A-GFP	GCGAATTAATACGACTCACTATAGGGAGACTCTTCTGGTCCCCACAGACTCAGAGAGAACGCCACCATGGTGCTCTTGGTGACTTCCCTTTTGCTGTGCGAGCTGCCTCATCCTGCGTTCCTGCTGATTCCCGACATCCAGATGACCCAGAGCCCGTCCTCTCTGTCCGCCTCCGTGGGGGACAGGGTCACCATCACCTGCCGTGCCTCACAGGATATCTCGAACTACCTCAATTGGTACCAGCAGAAGCCCGGCAAAGCCCCCAAGCTGCTCATCTATTACACCTCCCGCCTTCACTCTGGTGTGCCCTCTCGCTTCTCGGGTAGTGGCTCCGGAACAGACTACACTCTGACCATTAGCAACCTGCAGCCAGAGGACTTTGCAACTTACTTCTGTCAA…
CD300a TASR V2 (no hinge, CD8tm,mCD80cyt)-T2A-GFP	GCGAATTAATACGACTCACTATAGGGAGACTCTTCTGGTCCCCACAGACTCAGAGAGAACGCCACCATGGTGCTCTTGGTGACTTCCCTTTTGCTGTGCGAGCTGCCTCATCCTGCGTTCCTGCTGATTCCCGACATCCAGATGACCCAGAGCCCGTCCTCTCTGTCCGCCTCCGTGGGGGACAGGGTCACCATCACCTGCCGTGCCTCACAGGATATCTCGAACTACCTCAATTGGTACCAGCAGAAGCCCGGCAAAGCCCCCAAGCTGCTCATCTATTACACCTCCCGCCTTCACTCTGGTGTGCCCTCTCGCTTCTCGGGTAGTGGCTCCGGAACAGACTACACTCTGACCATTAGCAACCTGCAGCCAGAGGACTTTGCAACTTACTTCTGTCAA…
CD300a TASR (CD8 hinge, mCD80tm+cyt)-T2A-GFP	GCGAATTAATACGACTCACTATAGGGAGACTCTTCTGGTCCCCACAGACTCAGAGAGAACGCCACCATGGTGCTCTTGGTGACTTCCCTTTTGCTGTGCGAGCTGCCTCATCCTGCGTTCCTGCTGATTCCCGACATCCAGATGACCCAGAGCCCGTCCTCTCTGTCCGCCTCCGTGGGGGACAGGGTCACCATCACCTGCCGTGCCTCACAGGATATCTCGAACTACCTCAATTGGTACCAGCAGAAGCCCGGCAAAGCCCCCAAGCTGCTCATCTATTACACCTCCCGCCTTCACTCTGGTGTGCCCTCTCGCTTCTCGGGTAGTGGCTCCGGAACAGACTACACTCTGACCATTAGCAACCTGCAGCCAGAGGACTTTGCAACTTACTTCTGTCAA…
CD300a TASR (hIgG1 hinge, mCD80tm+cyt)-T2A-GFP	GCGAATTAATACGACTCACTATAGGGAGACTCTTCTGGTCCCCACAGACTCAGAGAGAACGCCACCATGGTGCTCTTGGTGACTTCCCTTTTGCTGTGCGAGCTGCCTCATCCTGCGTTCCTGCTGATTCCCGACATCCAGATGACCCAGAGCCCGTCCTCTCTGTCCGCCTCCGTGGGGGACAGGGTCACCATCACCTGCCGTGCCTCACAGGATATCTCGAACTACCTCAATTGGTACCAGCAGAAGCCCGGCAAAGCCCCCAAGCTGCTCATCTATTACACCTCCCGCCTTCACTCTGGTGTGCCCTCTCGCTTCTCGGGTAGTGGCTCCGGAACAGACTACACTCTGACCATTAGCAACCTGCAGCCAGAGGACTTTGCAACTTACTTCTGTCAA…
CD300a TASR (hIgG2 hinge, mCD80tm+cyt)-T2A-GFP	GCGAATTAATACGACTCACTATAGGGAGACTCTTCTGGTCCCCACAGACTCAGAGAGAACGCCACCATGGTGCTCTTGGTGACTTCCCTTTTGCTGTGCGAGCTGCCTCATCCTGCGTTCCTGCTGATTCCCGACATCCAGATGACCCAGAGCCCGTCCTCTCTGTCCGCCTCCGTGGGGGACAGGGTCACCATCACCTGCCGTGCCTCACAGGATATCTCGAACTACCTCAATTGGTACCAGCAGAAGCCCGGCAAAGCCCCCAAGCTGCTCATCTATTACACCTCCCGCCTTCACTCTGGTGTGCCCTCTCGCTTCTCGGGTAGTGGCTCCGGAACAGACTACACTCTGACCATTAGCAACCTGCAGCCAGAGGACTTTGCAACTTACTTCTGTCAA…
CD300a TASR (hIgG3 hinge, mCD80tm+cyt)-T2A-GFP	GCGAATTAATACGACTCACTATAGGGAGACTCTTCTGGTCCCCACAGACTCAGAGAGAACGCCACCATGGTGCTCTTGGTGACTTCCCTTTTGCTGTGCGAGCTGCCTCATCCTGCGTTCCTGCTGATTCCCGACATCCAGATGACCCAGAGCCCGTCCTCTCTGTCCGCCTCCGTGGGGGACAGGGTCACCATCACCTGCCGTGCCTCACAGGATATCTCGAACTACCTCAATTGGTACCAGCAGAAGCCCGGCAAAGCCCCCAAGCTGCTCATCTATTACACCTCCCGCCTTCACTCTGGTGTGCCCTCTCGCTTCTCGGGTAGTGGCTCCGGAACAGACTACACTCTGACCATTAGCAACCTGCAGCCAGAGGACTTTGCAACTTACTTCTGTCAA…
CD300a TASR (no hinge, mCD80tm+cyt)-T2A-GFP	GCGAATTAATACGACTCACTATAGGGAGACTCTTCTGGTCCCCACAGACTCAGAGAGAACGCCACCATGGTGCTCTTGGTGACTTCCCTTTTGCTGTGCGAGCTGCCTCATCCTGCGTTCCTGCTGATTCCCGACATCCAGATGACCCAGAGCCCGTCCTCTCTGTCCGCCTCCGTGGGGGACAGGGTCACCATCACCTGCCGTGCCTCACAGGATATCTCGAACTACCTCAATTGGTACCAGCAGAAGCCCGGCAAAGCCCCCAAGCTGCTCATCTATTACACCTCCCGCCTTCACTCTGGTGTGCCCTCTCGCTTCTCGGGTAGTGGCTCCGGAACAGACTACACTCTGACCATTAGCAACCTGCAGCCAGAGGACTTTGCAACTTACTTCTGTCAA…
NKG2A TASR V1 (CD8 hinge, CD8tm)-T2A-GFP	GCGAATTAATACGACTCACTATAGGGAGACTCTTCTGGTCCCCACAGACTCAGAGAGAACGCCACCATGGTGCTCTTGGTGACTTCCCTTTTGCTGTGCGAGCTGCCGCACCCGGCTTTTCTCTTGATCCCCGACATCCAGATGACCCAGAGCCCCTCTTCTCTTTCCGCCTCCGTGGGGGACCGCGTCACCATCACCTGCCGGGCATCCGAGAACATCTATAGCTACCTGGCGTGGTACCAGCAGAAGCCTGGGAAAGCTCCTAAGCTGCTGATTTACAACGCCAAGACTCTAGCCGAGGGCGTGCCATCCCGCTTTTCAGGTAGTGGCTCCGGTACAGATTTCACCCTGACGATCTCGTCGCTCCAGCCGGAAGACTTCGCCACCTACTACTGTCAA…
NKG2A TASR (no hinge, mCD80tm+cyt)-T2A-GFP	GCGAATTAATACGACTCACTATAGGGAGACTCTTCTGGTCCCCACAGACTCAGAGAGAACGCCACCATGGTGCTCTTGGTGACTTCCCTTTTGCTGTGCGAGCTGCCGCACCCGGCTTTTCTCTTGATCCCCGACATCCAGATGACCCAGAGCCCCTCTTCTCTTTCCGCCTCCGTGGGGGACCGCGTCACCATCACCTGCCGGGCATCCGAGAACATCTATAGCTACCTGGCGTGGTACCAGCAGAAGCCTGGGAAAGCTCCTAAGCTGCTGATTTACAACGCCAAGACTCTAGCCGAGGGCGTGCCATCCCGCTTTTCAGGTAGTGGCTCCGGTACAGATTTCACCCTGACGATCTCGTCGCTCCAGCCGGAAGACTTCGCCACCTACTACTGTCAA…
KIR2D TASR #2 (CD8 hinge, CD8tm)-T2A-GFP	gcgaattaatacgactcactatagggagactcttctggtccccacagactcagagagaacgccaccATGGTGCTGCTGGTGACCTCGCTTCTGCTGTGCGAGCTGCCCCACCCCGCGTTCCTGCTCATCCCTCAAATTGTCCTCACCCAGTCCCCGGCGTCTATGTCTGCTAGCCTGGGCGAGCGCGTGACTATGACCTGCACTGCTTCTAGCTCCGTATCCAGCAGTTACCTGTATTGGTACCAGCAGAAGCCTGGTTCCTCTCCGAAACTTTGGATCTACAGCACATCAAATCTGGCCTCGGGCGTCCCGGCTCGCTTCTCGGGATCTGGCTCCGGGACCAGCTACTCTTTGACCATCAGTTCCATGGAGGCCGAGGACGCAGCCACCTACTACTGT…
KIR2D TASR (CD8 hinge, HLA-B57tm+cyt)-T2A-GFP	gcgaattaatacgactcactatagggagactcttctggtccccacagactcagagagaacgccaccATGGTGCTGCTGGTGACCTCGCTTCTGCTGTGCGAGCTGCCCCACCCCGCGTTCCTGCTCATCCCTCAAATTGTCCTCACCCAGTCCCCGGCGTCTATGTCTGCTAGCCTGGGCGAGCGCGTGACTATGACCTGCACTGCTTCTAGCTCCGTATCCAGCAGTTACCTGTATTGGTACCAGCAGAAGCCTGGTTCCTCTCCGAAACTTTGGATCTACAGCACATCAAATCTGGCCTCGGGCGTCCCGGCTCGCTTCTCGGGATCTGGCTCCGGGACCAGCTACTCTTTGACCATCAGTTCCATGGAGGCCGAGGACGCAGCCACCTACTACTGT…
KIR2D TASR (CD8 hinge, HLA-C06tm+cyt)-T2A-GFP	gcgaattaatacgactcactatagggagactcttctggtccccacagactcagagagaacgccaccATGGTGCTGCTGGTGACCTCGCTTCTGCTGTGCGAGCTGCCCCACCCCGCGTTCCTGCTCATCCCTCAAATTGTCCTCACCCAGTCCCCGGCGTCTATGTCTGCTAGCCTGGGCGAGCGCGTGACTATGACCTGCACTGCTTCTAGCTCCGTATCCAGCAGTTACCTGTATTGGTACCAGCAGAAGCCTGGTTCCTCTCCGAAACTTTGGATCTACAGCACATCAAATCTGGCCTCGGGCGTCCCGGCTCGCTTCTCGGGATCTGGCTCCGGGACCAGCTACTCTTTGACCATCAGTTCCATGGAGGCCGAGGACGCAGCCACCTACTACTGT…
KIR2D TASR (CD8 hinge, ITGAtm)-T2A-GFP	gcgaattaatacgactcactatagggagactcttctggtccccacagactcagagagaacgccaccATGGTGCTGCTGGTGACCTCGCTTCTGCTGTGCGAGCTGCCCCACCCCGCGTTCCTGCTCATCCCTCAAATTGTCCTCACCCAGTCCCCGGCGTCTATGTCTGCTAGCCTGGGCGAGCGCGTGACTATGACCTGCACTGCTTCTAGCTCCGTATCCAGCAGTTACCTGTATTGGTACCAGCAGAAGCCTGGTTCCTCTCCGAAACTTTGGATCTACAGCACATCAAATCTGGCCTCGGGCGTCCCGGCTCGCTTCTCGGGATCTGGCTCCGGGACCAGCTACTCTTTGACCATCAGTTCCATGGAGGCCGAGGACGCAGCCACCTACTACTGT…
KIR2D TASR (CD8 hinge, KIR2DL1tm)-T2A-GFP	gcgaattaatacgactcactatagggagactcttctggtccccacagactcagagagaacgccaccATGGTGCTGCTGGTGACCTCGCTTCTGCTGTGCGAGCTGCCCCACCCCGCGTTCCTGCTCATCCCTCAAATTGTCCTCACCCAGTCCCCGGCGTCTATGTCTGCTAGCCTGGGCGAGCGCGTGACTATGACCTGCACTGCTTCTAGCTCCGTATCCAGCAGTTACCTGTATTGGTACCAGCAGAAGCCTGGTTCCTCTCCGAAACTTTGGATCTACAGCACATCAAATCTGGCCTCGGGCGTCCCGGCTCGCTTCTCGGGATCTGGCTCCGGGACCAGCTACTCTTTGACCATCAGTTCCATGGAGGCCGAGGACGCAGCCACCTACTACTGT…
KIR2D TASR (CD8 hinge, mCD80tm+cyt)-T2A-GFP	gcgaattaatacgactcactatagggagactcttctggtccccacagactcagagagaacgccaccATGGTGCTGCTGGTGACCTCGCTTCTGCTGTGCGAGCTGCCCCACCCCGCGTTCCTGCTCATCCCTCAAATTGTCCTCACCCAGTCCCCGGCGTCTATGTCTGCTAGCCTGGGCGAGCGCGTGACTATGACCTGCACTGCTTCTAGCTCCGTATCCAGCAGTTACCTGTATTGGTACCAGCAGAAGCCTGGTTCCTCTCCGAAACTTTGGATCTACAGCACATCAAATCTGGCCTCGGGCGTCCCGGCTCGCTTCTCGGGATCTGGCTCCGGGACCAGCTACTCTTTGACCATCAGTTCCATGGAGGCCGAGGACGCAGCCACCTACTACTGT…
KIR2D TASR (CD8 hinge, proCAR-3tm)-T2A-GFP	gcgaattaatacgactcactatagggagactcttctggtccccacagactcagagagaacgccaccATGGTGCTGCTGGTGACCTCGCTTCTGCTGTGCGAGCTGCCCCACCCCGCGTTCCTGCTCATCCCTCAAATTGTCCTCACCCAGTCCCCGGCGTCTATGTCTGCTAGCCTGGGCGAGCGCGTGACTATGACCTGCACTGCTTCTAGCTCCGTATCCAGCAGTTACCTGTATTGGTACCAGCAGAAGCCTGGTTCCTCTCCGAAACTTTGGATCTACAGCACATCAAATCTGGCCTCGGGCGTCCCGGCTCGCTTCTCGGGATCTGGCTCCGGGACCAGCTACTCTTTGACCATCAGTTCCATGGAGGCCGAGGACGCAGCCACCTACTACTGT…
KIR2D TASR (CD8 hinge, proCAR-4tm)-T2A-GFP	gcgaattaatacgactcactatagggagactcttctggtccccacagactcagagagaacgccaccATGGTGCTGCTGGTGACCTCGCTTCTGCTGTGCGAGCTGCCCCACCCCGCGTTCCTGCTCATCCCTCAAATTGTCCTCACCCAGTCCCCGGCGTCTATGTCTGCTAGCCTGGGCGAGCGCGTGACTATGACCTGCACTGCTTCTAGCTCCGTATCCAGCAGTTACCTGTATTGGTACCAGCAGAAGCCTGGTTCCTCTCCGAAACTTTGGATCTACAGCACATCAAATCTGGCCTCGGGCGTCCCGGCTCGCTTCTCGGGATCTGGCTCCGGGACCAGCTACTCTTTGACCATCAGTTCCATGGAGGCCGAGGACGCAGCCACCTACTACTGT…
KIR3 TASR #1-T2A-GFP	gcgaattaatacgactcactatagggagactcttctggtccccacagactcagagagaacgccaccATGGTCCTGCTAGTCACATCTCTGTTGCTGTGCGAGCTGCCCCACCCTGCGTTCCTGCTGATTCCCGACATCCAGATGACTCAGTCCCCTAGCTCCTTGTCCGCCTCCCTTGGGGGCAAAGTTACCATCACGTGCAAGGCCTCCCAGGACATTAACAAGTACATCGCGTGGTACCAGCATAAACCTGGCAAAGGCCCGAGGCTGCTGATTCATTATACAAGCACCCTGCAACCTGGGATCCCGTCCCGCTTCTCCGGATCGGGTTCAGGCCGGGATTACAGCTTTTCTATCAGCAACCTGGAGCCTGAGGACATCACTACCTACTACTGCCTG…
LAIR1 TASR #1-T2A-GFP	GCGAATTAATACGACTCACTATAGGGAGACTCTTCTGGTCCCCACAGACTCAGAGAGAACGCCACCATGGTGCTGCTCGTGACCAGCCTACTCCTGTGCGAACTTCCGCACCCCGCCTTTCTCCTCATACCCGAGCTTGTGATGACACAAACTCCGGCCAGCGTCTCTGGGCCGGTGGGCGGCACCGTCACCATCAAGTGCCAGGCCAGCCACAACATTGACAACTCTCTTGCATGGTACCAGCAGAAGCCTGGCCAGCCACCCAAGCTGCTTATCTACAAGGCTTCCACCCTGGCCTCAGGCGTCTCGTCCCGCTTCAAAGGTTCAGGCTCGGGAACGGAGTACACCCTCACAATTTCCGACCTGGAGTGTGCGGACGCAGCCACCTACTTCTGTCAA…
LAIR1 TASR #2-T2A-GFP	GCGAATTAATACGACTCACTATAGGGAGACTCTTCTGGTCCCCACAGACTCAGAGAGAACGCCACCATGGTGCTGCTGGTGACTTCCCTATTGCTGTGCGAGCTGCCCCACCCCGCGTTCCTGTTGATCCCTGAACTGGTGATGACCCAGACGCCTGCTTCCGTTGAAGCGGCAGTTGGCGGGACCGTTACGATAAAATGTCAAGCATCACAATCAATAGGCTCAAACCTCGCCTGGTACCAGCAGAAGCCCGGCCAGCCACCCAAGCTGCTGATTTACCTGGCATCCGCCCTGGCTTCTGGTGTCTCGAGCCGCTTCAAAGGGTCGGGCTCCGGTTCCGACTTTACCCTTACAATTTCTGACCTGGAATGTGCGGACGCAGCCACTTATTACTGTCAA…
LILRB1 TASR #1-T2A-GFP	GCGAATTAATACGACTCACTATAGGGAGACTCTTCTGGTCCCCACAGACTCAGAGAGAACGCCACCATGGTGCTGCTAGTAACTTCTCTGCTGCTGTGCGAGTTGCCTCATCCCGCGTTCCTGCTGATCCCCGACATCCAGCTGACCCAGAGCCCTTCCTTCCTGAGCGCATCCGTGGGCGACAGGGTCACCATCACCTGTCAGGCTTCCCAGACGATCTACACCAACCTGGCGTGGTATCAACAAAAGCCTGGGAAGGCTCCGAAACTGCTTATATACGCCGCGTCCACACTTGCCTCCGGGGTTCCCTCTCGCTTTTCTGGCTCGGGCTCCGGTACTGAGTTCACCCTTACCATTTCCTCTTTGCAGCCGGAAGATTTCGCCACATACTACTGCCAA…
LILRB1 TASR #2-T2A-GFP	gcgaattaatacgactcactatagggagactcttctggtccccacagactcagagagaacgccaccATGGTGCTGTTGGTGACAAGCCTACTGCTGTGCGAGCTGCCTCATCCAGCGTTCCTGCTCATCCCCGACATCCAGATGACCCAGAGCCCTGCATCCCAGTCCGCTTCTCTGGGCGAGAGCGTCACCATCACCTGCCTGGCTTCTCAGACTATTGGCACCTGGCTCGCTTGGTACCAGCAGAAGCCCGGCAAGTCCCCTCAGTTGCTTATCTACGCGGCCACCAACCTGGCGGACGGCGTCCCGTCCAGGTTTTCCGGTTCTGGCTCCGGTACTAAATTTTCCTTCAAGATAAGCTCCTTGCAGGCCGAAGACTTCGTCAGCTACTACTGTCAA…
LILRB1 TASR #3-T2A-GFP	GCGAATTAATACGACTCACTATAGGGAGACTCTTCTGGTCCCCACAGACTCAGAGAGAACGCCACCATGGTGCTCTTGGTGACTTCCCTTCTTCTATGCGAGCTGCCCCATCCCGCGTTCCTGCTGATCCCGGAATTGGACCTCACCCAGACTCCGTCTTCCGTGTCCGCTGCCGTGGGCGGTACGGTCACAATTTCATGCCAGGCCAGCCAAAGCGTGTACGGCAACAACCGCCTGGCCTGGTACCACCAGAAGCCTGGACAGCCACCCAAGCGCCTCATCTACCTGGCTTCCACTCTGGACAGTGGGGTTCCTTCGCGTTTTAAAGGCGCCGGCTCCGGGACCCAGTTCACCCTGACCATCTCTGACCTGGAGTGTGATGACGCAGCCACCTATTAC…
SIGLEC7 TASR #1-T2A-GFP	gcgaattaatacgactcactatagggagactcttctggtccccacagactcagagagaacgccaccATGGTGCTGTTAGTGACCAGTCTGCTGCTGTGCGAGCTGCCCCACCCCGCGTTCTTGCTGATCCCTCAAATTGTCCTCACCCAGAGCCCCGCCATCATGTCTGCTAGCCCGGGAGAGAAGGTGACAATGACCTGTTCTGCGTCCTCGCGGGTGATCTTTATGTATTGGTATCAACAGAAACCTGGCTCCTCCCCCCGACTGCTTATATACGATACCTCTAACCTGGCCTCAGGTGTCCCAGTGCGCTTCTCCGGGGGTGGCTCTGGTACCTCTTACTCTCTGACCATCTCTCGTATGGAGGCCGAGGACGCTGCCACTTACTACTGCCAGCAG…
SIGLEC7 TASR #2-T2A-GFP	gcgaattaatacgactcactatagggagactcttctggtccccacagactcagagagaacgccaccATGGTGCTGCTTGTCACTTCGTTGCTGCTCTGCGAGCTGCCCCACCCCGCGTTCCTGCTCATCCCGGACATCGTGCTGACTCAGAGCCACAAATTTATGTCTACCTCAGTTGGTGATCGCGTGACGATAACCTGTAAGGCATCCCAAGACGTTAGCACGGCGGTGGCTTGGTACCAGCAGAAGCCCGGCCAGAGCCCAAAATTGCTTATCTATTGGACCAGCACCCGCCATACTGGGGTTCCAGATAGGTTCACGGGTAGTGGATCTGGGACAGACCACACCCTGACTATTAGCAGTGTGCAGGCCGAGGACCTGGCGCTGTACTACTGTCAC…
TIGIT TASR #1-T2A-GFP	gcgaattaatacgactcactatagggagactcttctggtccccacagactcagagagaacgccaccATGGTGCTGCTCGTCACCTCTTTGCTGCTGTGCGAGCTGCCCCACCCCGCGTTTCTGCTCATCCCTCAAATTGTCCTGACCCAGTCCCCGGCTATCATGTCGGCTAGCCCTGGTGAGAAGGTGAACCTGACCTGCTCTGCTAGCAGCTCCGTGAGCTCAGGCTACCTCTACTGGTACCAGCAGAAGCCTGGGAGTTCCCCCAAACTTTGGATTTACGGCACCAGTACGCTCGCCTCAGGAGTTCCGGCCCGCTTCTCAGGTAGCGGGAGCGGGACATCTTATTCCCTTACTATCAGCAACATGGAGGCCGAAGACGCCGCCAGCTATTTCTGT…
TIGIT TASR #2-T2A-GFP	gcgaattaatacgactcactatagggagactcttctggtccccacagactcagagagaacgccaccATGGTGCTGTTAGTGACCAGTCTCCTGCTGTGCGAGCTCCCCCACCCCGCGTTCCTGTTGATCCCGGACATCGTGCTGACCCAGAGCCACAAATTTATGTCTACCTCCGTAGGTGATCGGGTTTCTATCACCTGCAAGGCCTCGCAGGACGTGAAGACCGCCGTGGCTTGGTACCAGCAGAAGTCCGGACAGAGCCCTAAGCTGCTTATCTACTCCGCATCCTACCGCAATACCGGTGTCCCGGACCGCTTCACAGGCTCCGGCTCCGGGACCGACTTTACGTTCACCATTGACAGCGTGCAGGCCGAGGACCTGGCCGTGTATTTCTGCCAA…
KIR2 TASR #1-T2A-GFP	GCGAATTAATACGACTCACTATAGGGAGACTCTTCTGGTCCCCACAGACTCAGAGAGAACGCCACCATGGTGCTGTTAGTTACCTCGTTGCTTCTGTGCGAGCTCCCCCACCCCGCGTTCCTGCTCATCCCTGAGATTGTTCTGACCCAGAGTCCCGTCACTCTCTCCCTCTCTCCAGGCGAGCGCGCGACTCTTTCCTGCCGAGCTTCCCAGTCCGTGTCCAGCTACCTGGCCTGGTACCAGCAGAAGCCGGGACAGGCCCCTCGCCTGCTAATTTACGACGCTAGTAACCGCGCCACGGGCATCCCGGCACGTTTTTCAGGATCGGGGTCCGGCACCGACTTCACCCTTACCATCTCTTCTCTGGAACCTGAAGATTTCGCTGTCTACTACTGTCAA…
TIM3 TASR #1-T2A-GFP	GCGAATTAATACGACTCACTATAGGGAGACTCTTCTGGTCCCCACAGACTCAGAGAGAACGCCACCATGGTGTTGTTGGTGACATCTCTTCTTCTCTGTGAACTCCCACATCCAGCCTTCCTCCTCATTCCCGAAATAGTCCTGACGCAATCTCCAGGTACACTCAGCCTGTCCCCTGGGGAGCGGGCCACTTTGTCTTGCAGGGCTTCCCAGAGCGTATCTTCCAGCTACCTGGCATGGTACCAGCAGAAACCCGGACAAGCTCCGCGCCTCCTCATTTACGGGGCCAGCAGTCGAGCGACTGGAATCCCCGACCGATTTTCCGGTAGCGGATCAGGGACCGACTTTACCCTCACTATCTCGCGCCTGGAGCCCGAGGACTTTGCCGTGTACTACTGT…
TIM3 TASR #2-T2A-GFP	gcgaattaatacgactcactatagggagactcttctggtccccacagactcagagagaacgccaccATGGTGCTGCTGGTGACCTCCCTTTTGCTGTGCGAACTCCCCCACCCGGCATTTCTCTTGATCCCGGAAATTGTTCTCACTCAGAGTCCGGGGACTCTGTCCCTAAGCCCTGGGGAGCGCGCCACGCTTTCATGCCGAGCTTCCCAGTCCGTGTCTTCCAGTTACCTGGCTTGGTACCAGCAGAAGCCTGGTCAGGCCCCGCGCTTGCTCATTTACGGCGCCTCTTCCCGGGCTACCGGTATCCCTGACAGGTTTTCTGGAAGTGGGTCCGGCACCGATTTCACCCTTACCATCTCTCGCCTGGAACCTGAGGACTTCGCAGTGTATTACTGT…
TIM3 Engager-T2A-GFP	GCGAATTAATACGACTCACTATAGGGAGACTCTTCTGGTCCCCACAGACTCAGAGAGAACGCCACCATGGCCCTGCCCGTCACCGCGTTGCTGCTGCCCCTGGCCCTATTGCTCCACGCCGCTCGCCCTGAACAGAAGCTTATCTCCGAGGAGGACCTGCAGATGCAGCTGGTGCAGAGCGGGGGGGAAGTTAAGAAGCCTGGAGCCTCCGTGAAGGTGAGTTGTAAAACTTCGGGCTACCGCTTCACCAGCTACGGCATCTCGTGGGTGCGCCAGGCCCCCGGACAGGGCCTGGAGTGGATGGGCTGGATAAGCGGGTACAATGGCGAGACCAACTATGCCGAGACTCTTCAGGGTCGCCTGACATTAACGACCGACACCTCCACTTCTACCGCCTAC…
